# The selective culture and enrichment of major rumen bacteria on three distinct anaerobic culture media

**DOI:** 10.1101/2024.08.23.608987

**Authors:** Alice M. Buckner, Laura Glendinning, Juan M. Palma Hidalgo, Jolanda M. van Munster, Mark Stevens, Mick Watson, C. Jamie Newbold

## Abstract

Ruminants play an important part in global food security, but also emit methane which contributes to global warming. Microbes in the rumen strongly influence the energy retention efficiency from the host’s plant-based diet and produce methane as a by-product. While thousands of novel microbial genomes have been assembled from metagenome sequence data, their culturability is ill-defined. Here different media were used to isolate microbes from rumen fluid. 34 genera were grown, and the majority belonged to the phylum *Bacillota* (75.28% ± 6.34), *Bacteroidota* (19.99% ± 4.85), *Pseudomonadota* (2.46% ± 2.01), and *Actinomycetota* (2.09% ± 1.07). The most abundant genera were *Selenomonas* (28.08% ± 11.71), *Streptococcus* (22.67% ± 6.06), *Prevotella* (18.71% ± 4.02), and unclassified *Lachnospiraceae* (11.50% ± 2.54). When comparing the mean relative abundance of these genera between media, 31 were significantly enriched on at least one medium. The composition of the source rumen fluid was vastly different to those cultured. *Bacteroidota* (52.53% ± 5.10) predominated, with by *Bacillota* (41.00% ± 3.96), the archaeal *Euryarchaeota* (5.12% ± 1.94), *Pseudomonadota* (1.22% ± 0.78), and *Actinomycetota* (0.12% ± 0.08) comprising the rest. The most abundant genera were *Prevotella* (29.13% ± 4.16), *Butyrivibrio* (18.21% ± 2.08), *Succiniclasticum* (15.57% ± 5.03), unclassified *Bacteroidetes* (13.91% ± 1.67), and unclassified *Prevotellaceae* (9.50% ± 2.01). These data further emphasise the importance of using defined media to selectively enrich for different microbial taxa. This is essential to understand the complex workings of the rumen microbes to enhance digestion efficiency and reduce the loss of energy as methane.
