## Supplementary Table 1 for "The selective culture and enrichment of major rumen bacteria on three distinct anaerobic culture media"

### Sheet: Sheet1
OTU	statistic	p.value	p.adj	phylum	genus
Otu0001	38.757	3.84e-09	1.3e-07	Bacillota	Selenomonas
Otu0002	20.053	4.42e-05	0.0015	Bacillota	Streptococcus
Otu0003	35.184	2.29e-08	7.79e-07	Bacteroidota	Prevotella
Otu0004	46.384	8.47e-11	2.88e-09	Bacteroidota	Prevotella
Otu0005	34.938	2.59e-08	8.81e-07	Bacillota	Clostridium_XlVa
Otu0006	39.388	2.8e-09	9.52e-08	Pseudomonadota	Succinivibrio
Otu0007	32.212	1.01e-07	3.44e-06	Bacillota	Pseudobutyrivibrio
Otu0008	33.939	4.27e-08	1.45e-06	Bacillota	Lachnospiraceae_unclassified
Otu0009	37.989	5.63e-09	1.92e-07	Bacillota	Lachnospiraceae_unclassified
Otu0010	24.329	5.21e-06	0.000177	Bacillota	Lachnospiraceae_unclassified
Otu0011	32.781	7.62e-08	2.59e-06	Bacteroidota	Prevotella
Otu0012	19.951	4.65e-05	0.00158	Actinomycetota	Denitrobacterium
Otu0013	21.389	2.27e-05	0.000771	Bacillota	Lachnospiraceae_unclassified
Otu0015	39.813	2.26e-09	7.69e-08	Bacillota	Butyrivibrio
Otu0017	18.073	0.000119	0.00405	Bacteroidota	Prevotella
Otu0018	5.018	0.0813	1	Bacillota	Megasphaera
Otu0019	41.108	1.18e-09	4.03e-08	Bacillota	Selenomonadales_unclassified
Otu0020	42.178	6.94e-10	2.36e-08	Bacteroidota	Prevotellaceae_unclassified
Otu0024	21.033	2.71e-05	0.000921	Actinomycetota	Olsenella
Otu0025	27.276	1.19e-06	4.06e-05	Bacteroidota	Bacteroidetes_unclassified
Otu0027	17.86	0.000132	0.0045	Bacillota	Aminipila
Otu0028	19.283	6.5e-05	0.00221	Bacillota	Anaerovibrio
Otu0030	17.861	0.000132	0.0045	Bacillota	Butyrivibrio
Otu0032	20.375	3.76e-05	0.00128	Bacillota	Lachnospiraceae_unclassified
Otu0033	36.106	1.44e-08	4.91e-07	Bacillota	Lachnospiraceae_unclassified
Otu0035	7.41	0.0246	0.836	Bacillota	Kandleria
Otu0036	36.68	1.08e-08	3.69e-07	Euryarchaeota	Methanomassiliicoccus
Otu0037	34.605	3.06e-08	1.04e-06	Bacillota	Selenomonadaceae_unclassified
Otu0038	9.483	0.00872	0.297	Bacillota	Succiniclasticum
Otu0039	47.289	5.39e-11	1.83e-09	Bacteroidota	Prevotella
Otu0041	39.754	2.33e-09	7.93e-08	Bacteroidota	Bacteroidetes_unclassified
Otu0042	24.124	5.77e-06	0.000196	Bacillota	Selenomonadaceae_unclassified
Otu0043	37.467	7.31e-09	2.49e-07	Bacteroidota	Prevotellaceae_unclassified
Otu0044	25.281	3.24e-06	0.00011	Actinomycetota	Olsenella
