## Supplementary Table 2 for "The selective culture and enrichment of major rumen bacteria on three distinct anaerobic culture media"

### Sheet: Sheet1
chi2	Z	altP	altP.adjusted	comparisons	OTU	phylum	genus
38.757	-4.924	8.46e-07	2.54e-06	Med.10 - Med.2	Otu0001	Bacillota	Selenomonas
38.757	0.694	0.488	1	Med.10 - Med.TC	Otu0001	Bacillota	Selenomonas
38.757	5.706	1.16e-08	3.47e-08	Med.2 - Med.TC	Otu0001	Bacillota	Selenomonas
20.053	4.434	9.25e-06	2.77e-05	Med.10 - Med.2	Otu0002	Bacillota	Streptococcus
20.053	1.77	0.0767	0.23	Med.10 - Med.TC	Otu0002	Bacillota	Streptococcus
20.053	-2.679	0.00738	0.0221	Med.2 - Med.TC	Otu0002	Bacillota	Streptococcus
35.184	-5.597	2.18e-08	6.54e-08	Med.10 - Med.2	Otu0003	Bacteroidota	Prevotella
35.184	-1.232	0.218	0.653	Med.10 - Med.TC	Otu0003	Bacteroidota	Prevotella
35.184	4.411	1.03e-05	3.09e-05	Med.2 - Med.TC	Otu0003	Bacteroidota	Prevotella
46.384	3.772	0.000162	0.000487	Med.10 - Med.2	Otu0004	Bacteroidota	Prevotella
46.384	-2.884	0.00393	0.0118	Med.10 - Med.TC	Otu0004	Bacteroidota	Prevotella
46.384	-6.786	1.16e-11	3.47e-11	Med.2 - Med.TC	Otu0004	Bacteroidota	Prevotella
34.938	4.548	5.41e-06	1.62e-05	Med.10 - Med.2	Otu0005	Bacillota	Clostridium_XlVa
34.938	5.589	2.28e-08	6.84e-08	Med.10 - Med.TC	Otu0005	Bacillota	Clostridium_XlVa
34.938	1.126	0.26	0.781	Med.2 - Med.TC	Otu0005	Bacillota	Clostridium_XlVa
39.388	-1.429	0.153	0.459	Med.10 - Med.2	Otu0006	Pseudomonadota	Succinivibrio
39.388	-5.963	2.47e-09	7.42e-09	Med.10 - Med.TC	Otu0006	Pseudomonadota	Succinivibrio
39.388	-4.673	2.96e-06	8.89e-06	Med.2 - Med.TC	Otu0006	Pseudomonadota	Succinivibrio
32.212	2.12	0.034	0.102	Med.10 - Med.2	Otu0007	Bacillota	Pseudobutyrivibrio
32.212	-3.395	0.000686	0.00206	Med.10 - Med.TC	Otu0007	Bacillota	Pseudobutyrivibrio
32.212	-5.636	1.74e-08	5.22e-08	Med.2 - Med.TC	Otu0007	Bacillota	Pseudobutyrivibrio
33.939	-1.259	0.208	0.624	Med.10 - Med.2	Otu0008	Bacillota	Lachnospiraceae_unclassified
33.939	-5.514	3.52e-08	1.05e-07	Med.10 - Med.TC	Otu0008	Bacillota	Lachnospiraceae_unclassified
33.939	-4.384	1.17e-05	3.5e-05	Med.2 - Med.TC	Otu0008	Bacillota	Lachnospiraceae_unclassified
37.989	0.803	0.422	1	Med.10 - Med.2	Otu0009	Bacillota	Lachnospiraceae_unclassified
37.989	-4.803	1.56e-06	4.69e-06	Med.10 - Med.TC	Otu0009	Bacillota	Lachnospiraceae_unclassified
37.989	-5.745	9.18e-09	2.75e-08	Med.2 - Med.TC	Otu0009	Bacillota	Lachnospiraceae_unclassified
24.329	-2.324	0.0201	0.0604	Med.10 - Med.2	Otu0010	Bacillota	Lachnospiraceae_unclassified
24.329	2.508	0.0121	0.0364	Med.10 - Med.TC	Otu0010	Bacillota	Lachnospiraceae_unclassified
24.329	4.932	8.13e-07	2.44e-06	Med.2 - Med.TC	Otu0010	Bacillota	Lachnospiraceae_unclassified
32.781	5.49	4.02e-08	1.21e-07	Med.10 - Med.2	Otu0011	Bacteroidota	Prevotella
32.781	1.466	0.143	0.428	Med.10 - Med.TC	Otu0011	Bacteroidota	Prevotella
32.781	-4.063	4.85e-05	0.000146	Med.2 - Med.TC	Otu0011	Bacteroidota	Prevotella
19.951	-4.412	1.02e-05	3.07e-05	Med.10 - Med.2	Otu0012	Actinomycetota	Denitrobacterium
19.951	-1.701	0.0889	0.267	Med.10 - Med.TC	Otu0012	Actinomycetota	Denitrobacterium
19.951	2.728	0.00636	0.0191	Med.2 - Med.TC	Otu0012	Actinomycetota	Denitrobacterium
21.389	2.573	0.0101	0.0302	Med.10 - Med.2	Otu0013	Bacillota	Lachnospiraceae_unclassified
21.389	4.62	3.83e-06	1.15e-05	Med.10 - Med.TC	Otu0013	Bacillota	Lachnospiraceae_unclassified
21.389	2.134	0.0328	0.0985	Med.2 - Med.TC	Otu0013	Bacillota	Lachnospiraceae_unclassified
39.813	-1.634	0.102	0.307	Med.10 - Med.2	Otu0015	Bacillota	Butyrivibrio
39.813	-6.056	1.4e-09	4.19e-09	Med.10 - Med.TC	Otu0015	Bacillota	Butyrivibrio
39.813	-4.56	5.11e-06	1.53e-05	Med.2 - Med.TC	Otu0015	Bacillota	Butyrivibrio
18.073	3.656	0.000256	0.000767	Med.10 - Med.2	Otu0017	Bacteroidota	Prevotella
18.073	0.048	0.962	1	Med.10 - Med.TC	Otu0017	Bacteroidota	Prevotella
18.073	-3.659	0.000254	0.000761	Med.2 - Med.TC	Otu0017	Bacteroidota	Prevotella
41.108	3.116	0.00183	0.00549	Med.10 - Med.2	Otu0019	Bacillota	Selenomonadales_unclassified
41.108	6.407	1.49e-10	4.46e-10	Med.10 - Med.TC	Otu0019	Bacillota	Selenomonadales_unclassified
41.108	3.417	0.000633	0.0019	Med.2 - Med.TC	Otu0019	Bacillota	Selenomonadales_unclassified
42.178	2.193	0.0283	0.0849	Med.10 - Med.2	Otu0020	Bacteroidota	Prevotellaceae_unclassified
42.178	-4.082	4.47e-05	0.000134	Med.10 - Med.TC	Otu0020	Bacteroidota	Prevotellaceae_unclassified
42.178	-6.415	1.41e-10	4.23e-10	Med.2 - Med.TC	Otu0020	Bacteroidota	Prevotellaceae_unclassified
21.033	-3.976	7.01e-05	0.00021	Med.10 - Med.2	Otu0024	Actinomycetota	Olsenella
21.033	-4.02	5.83e-05	0.000175	Med.10 - Med.TC	Otu0024	Actinomycetota	Olsenella
21.033	-0.095	0.924	1	Med.2 - Med.TC	Otu0024	Actinomycetota	Olsenella
27.276	2.643	0.00821	0.0246	Med.10 - Med.2	Otu0025	Bacteroidota	Bacteroidetes_unclassified
27.276	-2.474	0.0134	0.0401	Med.10 - Med.TC	Otu0025	Bacteroidota	Bacteroidetes_unclassified
27.276	-5.22	1.79e-07	5.36e-07	Med.2 - Med.TC	Otu0025	Bacteroidota	Bacteroidetes_unclassified
17.86	3.861	0.000113	0.000339	Med.10 - Med.2	Otu0027	Bacillota	Aminipila
17.86	0.539	0.59	1	Med.10 - Med.TC	Otu0027	Bacillota	Aminipila
17.86	-3.362	0.000773	0.00232	Med.2 - Med.TC	Otu0027	Bacillota	Aminipila
19.283	2.875	0.00404	0.0121	Med.10 - Med.2	Otu0028	Bacillota	Anaerovibrio
19.283	-1.34	0.18	0.54	Med.10 - Med.TC	Otu0028	Bacillota	Anaerovibrio
19.283	-4.292	1.77e-05	5.31e-05	Med.2 - Med.TC	Otu0028	Bacillota	Anaerovibrio
17.861	-3.339	0.000841	0.00252	Med.10 - Med.2	Otu0030	Bacillota	Butyrivibrio
17.861	-3.949	7.85e-05	0.000235	Med.10 - Med.TC	Otu0030	Bacillota	Butyrivibrio
17.861	-0.668	0.504	1	Med.2 - Med.TC	Otu0030	Bacillota	Butyrivibrio
20.375	4.056	4.98e-05	0.000149	Med.10 - Med.2	Otu0032	Bacillota	Lachnospiraceae_unclassified
20.375	0.418	0.676	1	Med.10 - Med.TC	Otu0032	Bacillota	Lachnospiraceae_unclassified
20.375	-3.685	0.000229	0.000686	Med.2 - Med.TC	Otu0032	Bacillota	Lachnospiraceae_unclassified
36.106	2.247	0.0246	0.0739	Med.10 - Med.2	Otu0033	Bacillota	Lachnospiraceae_unclassified
36.106	-3.592	0.000328	0.000983	Med.10 - Med.TC	Otu0033	Bacillota	Lachnospiraceae_unclassified
36.106	-5.967	2.41e-09	7.24e-09	Med.2 - Med.TC	Otu0033	Bacillota	Lachnospiraceae_unclassified
36.68	2.012	0.0443	0.133	Med.10 - Med.2	Otu0036	Euryarchaeota	Methanomassiliicoccus
36.68	-3.834	0.000126	0.000378	Med.10 - Med.TC	Otu0036	Euryarchaeota	Methanomassiliicoccus
36.68	-5.977	2.28e-09	6.84e-09	Med.2 - Med.TC	Otu0036	Euryarchaeota	Methanomassiliicoccus
34.605	4.349	1.37e-05	4.11e-05	Med.10 - Med.2	Otu0037	Bacillota	Selenomonadaceae_unclassified
34.605	5.645	1.65e-08	4.96e-08	Med.10 - Med.TC	Otu0037	Bacillota	Selenomonadaceae_unclassified
34.605	1.385	0.166	0.498	Med.2 - Med.TC	Otu0037	Bacillota	Selenomonadaceae_unclassified
47.289	3.182	0.00146	0.00438	Med.10 - Med.2	Otu0039	Bacteroidota	Prevotella
47.289	-3.553	0.000381	0.00114	Med.10 - Med.TC	Otu0039	Bacteroidota	Prevotella
47.289	-6.875	6.18e-12	1.85e-11	Med.2 - Med.TC	Otu0039	Bacteroidota	Prevotella
39.754	6.276	3.48e-10	1.05e-09	Med.10 - Med.2	Otu0041	Bacteroidota	Bacteroidetes_unclassified
39.754	2.742	0.00611	0.0183	Med.10 - Med.TC	Otu0041	Bacteroidota	Bacteroidetes_unclassified
39.754	-3.549	0.000386	0.00116	Med.2 - Med.TC	Otu0041	Bacteroidota	Bacteroidetes_unclassified
24.124	2.603	0.00923	0.0277	Med.10 - Med.2	Otu0042	Bacillota	Selenomonadaceae_unclassified
24.124	4.911	9.05e-07	2.71e-06	Med.10 - Med.TC	Otu0042	Bacillota	Selenomonadaceae_unclassified
24.124	2.402	0.0163	0.0489	Med.2 - Med.TC	Otu0042	Bacillota	Selenomonadaceae_unclassified
37.467	0.313	0.754	1	Med.10 - Med.2	Otu0043	Bacteroidota	Prevotellaceae_unclassified
37.467	-5.059	4.21e-07	1.26e-06	Med.10 - Med.TC	Otu0043	Bacteroidota	Prevotellaceae_unclassified
37.467	-5.512	3.55e-08	1.06e-07	Med.2 - Med.TC	Otu0043	Bacteroidota	Prevotellaceae_unclassified
25.281	-0.013	0.989	1	Med.10 - Med.2	Otu0044	Actinomycetota	Olsenella
25.281	4.288	1.8e-05	5.41e-05	Med.10 - Med.TC	Otu0044	Actinomycetota	Olsenella
25.281	4.416	1e-05	3.01e-05	Med.2 - Med.TC	Otu0044	Actinomycetota	Olsenella
