## Supplementary Table 3 for "The selective culture and enrichment of major rumen bacteria on three distinct anaerobic culture media"

### Sheet: Sheet1
Level	Taxon	Mean relative abundance in rumen fluid	Medium	Mean relative abundance in medium	log2 fold change between medium and rumen fluid
Genus	Aminipila	0.01402	Med.10	0.8375	5.901
			Med.2	0.03717	1.40723
			Med.TC	0.27162	4.27652
	Anaerovibrio	0.15248	Med.10	0.53955	1.82317
			Med.2	0.08294	-0.87845
			Med.TC	0.51016	1.74234
	Bacteroidetes unclassified	13.9097	Med.10	0.73904	-4.2343
			Med.2	0.04787	-8.18263
			Med.TC	0.86187	-4.01248
	Butyrivibrio	18.2092	Med.10	0.13328	-7.09402
			Med.2	0.54301	-5.06754
			Med.TC	3.32521	-2.45315
	Clostridium_XlVa	0.00499	Med.10	11.9576	11.228
			Med.2	4.80604	9.91303
			Med.TC	2.88148	9.17499
	Denitrobacterium	0.03345	Med.10	1.24288	5.21547
			Med.2	2.51688	6.23342
			Med.TC	1.5494	5.53349
	Kandleria	0.00809	Med.10	0.03189	1.97871
			Med.2	0.36699	5.50335
			Med.TC	0.06603	3.02877
	Lachnospiraceae unclassified	0.99165	Med.10	10.3382	3.38201
			Med.2	11.4282	3.52662
			Med.TC	12.6764	3.67618
	Megasphaera	0.00405	Med.10	1.31267	8.34204
			Med.2	0.17647	5.44705
			Med.TC	2.05296	8.98724
	Methanomassiliicoccus	5.11928	Med.10	0.04202	-6.92876
			Med.2	0.00528	-9.92243
			Med.TC	0.51287	-3.31929
	Olsenella	0.08728	Med.10	0.28718	1.71824
			Med.2	0.40686	2.22084
			Med.TC	0.1802	1.04588
	Prevotella	29.1272	Med.10	19.2468	-0.59774
			Med.2	15.7721	-0.88499
			Med.TC	21.3037	-0.45126
	Prevotellaceae unclassified	9.49743	Med.10	0.07167	-7.04993
			Med.2	0.03098	-8.25996
			Med.TC	2.10519	-2.17359
	Pseudobutyrivibrio	3.71557	Med.10	0.7355	-2.33678
			Med.2	0.781	-2.25018
			Med.TC	3.44818	-0.10775
	Selenomonadaceae unclassified	0.88213	Med.10	0.74378	-0.2461
			Med.2	0.169	-2.38393
			Med.TC	0.08964	-3.29882
	Selenomonadales unclassified	0.00809	Med.10	2.034	7.97385
			Med.2	1.15594	7.1586
			Med.TC	0.1931	4.57694
	Selenomonas	1.32542	Med.10	21.5278	4.02168
			Med.2	41.7685	4.9779
			Med.TC	19.8683	3.90595
	Streptococcus	0.11542	Med.10	27.0627	7.87328
			Med.2	18.3654	7.31397
			Med.TC	23.0385	7.64102
	Succiniclasticum	15.5726	Med.10	0.1884	-6.3691
			Med.2	0.04391	-8.47017
			Med.TC	0.12505	-6.96031
	Succinivibrio	1.22198	Med.10	0.92756	-0.39771
			Med.2	1.49539	0.2913
			Med.TC	4.94013	2.01533
Phylum	Actinomycetota	0.12073	Med.10	1.53006	3.66373
			Med.2	2.92374	4.59796
			Med.TC	1.7296	3.84058
	Bacillota	41.0037	Med.10	77.4428	0.91738
			Med.2	79.7246	0.95927
			Med.TC	68.5466	0.74133
	Bacteroidota	52.5343	Med.10	20.0575	-1.38912
			Med.2	15.851	-1.72869
			Med.TC	24.2708	-1.11404
	Euryarchaeota	5.11928	Med.10	0.04202	-6.92876
			Med.2	0.00528	-9.92243
			Med.TC	0.51287	-3.31929
	Pseudomonadota	1.22198	Med.10	0.92756	-0.39771
			Med.2	1.49539	0.2913
			Med.TC	4.94013	2.01533
