## Supplementary Table 4 for "The selective culture and enrichment of major rumen bacteria on three distinct anaerobic culture media"

### Sheet: Sheet1
Component										Medium
										Med10		Med2		MedTC		AD
Liquids	Distilled H2O									511.8	mL	337.4	mL	270.4	mL	580.5	mL
	Clarified rumen fluid									-		120	mL	180	mL	-	-
	Mineral solution 2	K2HPO4					6	g	Makes 1L	22.8	mL	45	mL	45	mL	56.25	mL
		Distilled H2O					1	L
	Mineral solution 3	CaCl2.2H2O					1.6	g	Makes 1L	22.8	mL	-	-	-	-	-	-
		KH2PO4					6	g
		NaCl					12	g
		(NH4)2SO4					6	g
		MgSO4.7H2O					2.5	g
		Distilled H2O					1	L
	Mineral solution 5	CaCl2.2H2O					0.79	g	Makes 1L	-	-	90	mL	90	mL	112.5	mL
		KH2PO4					3	g
		NaCl					6	g
		(NH4)2SO4					6	g
		MgSO4.7H2O					0.6	g
		Distilled H2O					1	L
	Pfenning trace elements	0.25M HCl	38% HCl	8.3	mL	Makes 400 mL	100	mL	Makes 1L	-	-	-	-	0.6	mL	-	mL
			Distilled H2O	391.7	mL
		H3BO3					300	mg
		ZnSO4.7H2O					100	mg
		MnCl2.4H2O					30	mg
		CoCl2.6H2O					20	mg
		Na2MoO4.2H2O					30	mg
		Na2SeO3					10	mg
		NiCl2					20	mg
		CuCl2					10	mg
		FeCl2.4H2O					150	mg
		Distilled H2O					900	mL
	Sodium lactate (60% w/v)									-	-	7	mL	1.4	mL	-	mL
	Na2CO3 solution (8%)	Na2CO3						g	Makes 30 mL	30	mL	-	-	-	-	-	-
		Distilled H2O					30	mL
	Haemin stock solution	Haemin					50	mg	Makes 100 mL	12	mL	-	-	12	-	-	mL
		1M NaOH solution	NaOH	0.2	g	Makes 5 mL	5	mL
			Distilled H2O	5	mL
		Distilled H2O					95	mL
	Resazurin stock solution						100	mL	Makes 100 mL	0.6	mL	0.6	mL	0.6	mL	0.75	mL
		Distilled H2O						mg
Solids	Birchwood/oat spelt xylan									-	-	-	-	0.3	g	-	-
	Casitone									-	-	6	g	-	-	-	-
	Cellobiose									0.3	g	1.2	g	0.3	g	-	-
	Maltose									-	-	1.2	g	0.3	g	-	-
	Pectin									-	-	-	-	0.3	g	-	-
	Soluble casein									-	-	-	-	6	g	-	-
	Soluble starch									0.3	g	-	-	0.3	g	-	-
	Trypticase									1.2	g	-	-	0.3	g	-	-
	Xylose									-	-	-	-	0.3	g	-	-
	Yeast extract									0.3	g	1.5	g	0.3	g	-	-
Reducing agents	L-Cysteine HCl-H2O									0.15	g	0.3	g	0.31	g	0.38	g
	Na2CO3									-	-	-	-	-	-	2.25	g
	NaHCO3									-	-	2.4	g	4.8	g	-	-
Heat unstable solutions	1 (Med 10)	Glucose					0.9	g	Makes 40 mL	200µL per tube of 9 mL medium		-	-	-	-	-	-
		Na2S.9H2O					0.45	g
		Distilled H2O					28.84	mL
		VFA 1 mix	Acetic acid	6.8	mL	Makes 24.8 mL	11.16	mL
			Propionic acid	2.4	mL
			n-butyric acid	1.6	mL
			n-valeric acid	0.4	mL
			Isovaleric acid	0.4	mL
			Isobutyric acid	0.4	mL
			2-methylbutyric acid	0.4	mL
			Distilled H2O	12.4	mL
	2 (Med 2)	Glucose					3.6	g	Makes 40 mL	-	-	200µL per tube of 9 mL medium		-	-	-	-
		Distilled H2O					40	mL
	3 (Med TC)	Glucose					0.9	mL	Makes 40 mL	-	-	-	-	200µL per tube of 9 mL medium		-	-
		Distilled H2O					28.84	mL
		VFA 1 mix	Acetic acid	6.8	mL	Makes 24.8 mL	11.16	mL
			Propionic acid	2.4	mL
			n-butyric acid	1.6	mL
			n-valeric acid	0.4	mL
			Isovaleric acid	0.4	mL
			Isobutyric acid	0.4	mL
			2-methylbutyric acid	0.4	mL
			Distilled H2O	12.4	mL
